# Single cell profiling of γδ hepatosplenic T-cell lymphoma unravels tumor cell heterogeneity associated with disease progression

**DOI:** 10.1101/2022.01.17.476575

**Authors:** Wei Song, Haixi Zhang, Fan Yang, Kiichi Nakahira, Cheng Wang, Keqian Shi, Ruoyu Zhang

## Abstract

Hepatosplenic T-cell lymphoma (HSTCL), mostly derived from γδ T cells, is a rare but very aggressive lymphoma with poor outcomes. The molecular pathogenesis driving HSTCL is largely unknown while only limited treatment options are available. In this study, by performing paired single cell RNA-seq and T cell receptor (TCR) sequencing on biopsies from a HSTCL patient pre- and post-chemotherapy treatments, we characterized unique gene expressing signatures of malignant γδ T cells, with a set of marker genes were newly identified in HSTCL (AREG, PLEKHA5, VCAM1 etc.). Although the malignant γδ T cells were expanded from a single TCR clonotype according to their TCR identities, they evolved into two transcriptional distinct tumor subtypes during the disease progression. The Tumor_1 subtype was dominant in pre-treatment samples with highly aggressive phenotypes. While the Tumor_2 had relative mild cancer hallmark signatures but expressed genes associated with tumor survival signal and drug resistance (IL32, TOX2, AIF1, AKAP12 etc.), and finally became the main tumor subtype post-treatment. We further dissected the tumor microenvironment of the HSTCL and noticed that CD8 memory T cells were clonal expanded post-treatment. In addition, we discovered dynamically rewiring cell-cell interaction networks during the treatment. The tumor cells had reduced communications with the microenvironment post-treatment. Our study reveals heterogenous and dynamic tumor and microenvironment underlying pathogenesis of HSTCL and may contribute to identify novel targets for diagnosis and cure of HSTCL in the future.
