## Supplement Table 3 for "Single cell profiling of γδ hepatosplenic T-cell lymphoma unravels tumor cell heterogeneity associated with disease progression"

Gene_set	Tumor1_mean	Tumor2_mean	pvalue
Activating.Invasion.and.Metastasis	0.13516480240259	0.108585197283846	0
Enabling.Replicative.Immortality	0.0345506421869219	0.0350374049429375	0.4405
Evading.Growth.Suppressors	0.202709781148721	0.169562146997736	0
Evading.Immune.Destruction	0.33738633915583	0.310500102635362	0
Genome.Instability.and.Mutation	0.365480615601162	0.225937543934717	0
Inducing.Angiogenesis	-0.051442869805918	-0.0092570330716265	0
Reprogramming.Energy.Metabolism	0.499619463817071	0.364494445909459	0
Resisting.Cell.Death	0.291114220231406	0.225062341122165	0
Sustaining.Proliferative.Signaling	0.122826813889612	0.0882407069004095	0
Tumor.Promoting.Inflammation	0.320851186151374	0.286612534717035	0
